# Unlocking the multiphasic nature of intracellular calcium signatures triggered by fungal signals in *Lotus japonicus* roots

**DOI:** 10.1101/2022.04.13.487819

**Authors:** Filippo Binci, Elisabetta Offer, Andrea Crosino, Ivan Sciascia, Jürgen Kleine-Vehn, Andrea Genre, Marco Giovannetti, Lorella Navazio

## Abstract

The recognition of different microbe-associated molecular patterns in the rhizosphere triggers in the plant root the activation of either an immune response or an accommodation program. In both types of responses, Ca^2+^ is a crucial intracellular messenger, mediating the early stages of the respective signalling pathways. In this work, we analysed the cytosolic and nuclear Ca^2+^ changes activated by a set of chitin-related oligomers in different genetic backgrounds of *Lotus japonicus* roots by using specifically targeted aequorin-based Ca^2+^ reporters. By means of pharmacological and genetic approaches, we dissected the Ca^2+^ signal into two temporally distinct components: a rapid initial transient, followed by a longer and milder elevation in Ca^2+^ concentration. Taking advantage of a complementary analysis using a cameleon-based bioassay in *Medicago truncatula* root organ cultures, we showed that the second phase can be interpreted as the Ca^2+^ spiking that is widely described in response to the perception of symbiotic signals. By contrast, the rapid first phase, critically dependent on elicitor concentration, was found to correlate with the activation of plant immunity marker genes. Overall, our study provides novel clues to a better understanding of the subtle boundaries between symbiotic and immunity responses in root-fungus interactions.

**Highlight:** Intracellular calcium changes induced in *Lotus japonicus* roots by fungal signals were dissected in two separate phases, relying on distinct genetic programs and differentially mediating plant symbiotic or immunity responses.
