## Supplementary material for "Unlocking the multiphasic nature of intracellular calcium signatures triggered by fungal signals in *Lotus japonicus* roots": Dataset S8

gene	genotype	treatment	replicate	2^-delta Ct	Ratio
chitinase	WT	ctr	S1	8.22E-05	0.897360992
chitinase	WT	ctr	S3	5.90E-05	0.643900813
chitinase	WT	ctr	S4	0.000149409	1.631852179
chitinase	WT	ctr	S5	7.57E-05	0.826886016
chitinase	WT	10-7 CO4	S6	0.000214847	2.346581189
chitinase	WT	10-7 CO4	S8	0.000227011	2.479433234
chitinase	WT	10-7 CO4	S10	0.000130809	1.428707296
chitinase	WT	10-9 CO4	S11	9.61E-05	1.049542346
chitinase	WT	10-9 CO4	S12	5.89E-05	0.643543858
chitinase	WT	10-9 CO4	S13	2.93E-05	0.319892789
chitinase	WT	10-9 CO4	S14	7.17E-05	0.783312767
chitinase	WT	10-9 CO4	S15	1.58E-05	0.172738357
RbohB-like	WT	ctr	S1	0.008477179	0.272581553
RbohB-like	WT	ctr	S3	0.031089043	0.999660304
RbohB-like	WT	ctr	S4	0.04635761	1.490617227
RbohB-like	WT	ctr	S5	0.038474596	1.237140915
RbohB-like	WT	10-7 CO4	S6	0.044606569	1.434312951
RbohB-like	WT	10-7 CO4	S8	0.066189675	2.128312266
RbohB-like	WT	10-7 CO4	S9	0.05427381	1.745160637
RbohB-like	WT	10-7 CO4	S10	0.052180334	1.677845457
RbohB-like	WT	10-9 CO4	S11	0.017992008	0.57852846
RbohB-like	WT	10-9 CO4	S12	0.027503328	0.88436255
RbohB-like	WT	10-9 CO4	S13	0.020902945	0.672128898
RbohB-like	WT	10-9 CO4	S14	0.02540489	0.816887798
RbohB-like	WT	10-9 CO4	S15	0.019488948	0.626662183
WRKY70-like	WT	ctr	S1	0.001150359	0.715223855
WRKY70-like	WT	ctr	S3	0.001048651	0.651987749
WRKY70-like	WT	ctr	S4	0.002438991	1.516417236
WRKY70-like	WT	ctr	S5	0.001795561	1.11637116
WRKY70-like	WT	10-7 CO4	S6	0.003636207	2.26077397
WRKY70-like	WT	10-7 CO4	S8	0.001776065	1.104249945
WRKY70-like	WT	10-7 CO4	S9	0.00467603	2.907273423
WRKY70-like	WT	10-7 CO4	S10	0.001407938	0.875371161
WRKY70-like	WT	10-9 CO4	S11	0.001749611	1.087802586
WRKY70-like	WT	10-9 CO4	S12	0.001453755	0.903857197
WRKY70-like	WT	10-9 CO4	S13	0.000946113	0.588235908
WRKY70-like	WT	10-9 CO4	S14	0.00147267	0.915617385
WRKY70-like	WT	10-9 CO4	S15	0.00104296	0.648449783
PRp27-like	WT	ctr	S1	0.002587546	1.024465186
PRp27-like	WT	ctr	S3	0.003112523	1.232314897
PRp27-like	WT	ctr	S4	0.000986051	0.390398918
PRp27-like	WT	ctr	S5	0.003416891	1.352820999
PRp27-like	WT	10-7 CO4	S6	0.01114546	4.412728418
PRp27-like	WT	10-7 CO4	S8	0.010201676	4.039063868
PRp27-like	WT	10-7 CO4	S9	0.014629761	5.792238304
PRp27-like	WT	10-7 CO4	S10	0.009850755	3.90012661
PRp27-like	WT	10-9 CO4	S11	0.008301858	3.28688495
PRp27-like	WT	10-9 CO4	S12	0.004685439	1.855066569
PRp27-like	WT	10-9 CO4	S13	0.00541321	2.143206645
PRp27-like	WT	10-9 CO4	S14	0.006699643	2.652533477
PRp27-like	WT	10-9 CO4	S15	0.005252245	2.079477333
