## Supplementary material for "Unlocking the multiphasic nature of intracellular calcium signatures triggered by fungal signals in *Lotus japonicus* roots": Table S3

### Sheet: Figure 1
Figure 1. Details about statistical tests
Kruskal Wallis test on max peak calcium concentration
compartment	.y.	n	statistic	df	p
cytosol	max_peak	25	18.2903	3	6.27e-05
nucleus	max_peak	24	11.2276	3	0.00455
Dunn's post-hoc test max peak calcium concentration
compartment	.y.	group1	group2	n1	n2	statistic	p	p.adj	p.adj.signif
cytosol	max_peak	CO4	CO8	7	6	-0.0104051	0.991698	0.991698	ns
cytosol	max_peak	CO4	mycLCO	7	8	-2.28177	0.0225029	0.0443402	*
cytosol	max_peak	CO4	ctr	7	7	-4.02875	5.60743e-05	0.000336446	***
cytosol	max_peak	CO8	mycLCO	6	8	-2.17594	0.0295601	0.0443402	*
cytosol	max_peak	CO8	ctr	6	7	-3.86029	0.000113251	0.000339754	***
cytosol	max_peak	mycLCO	ctr	8	7	-1.8791	0.0602302	0.0722762	ns
nucleus	max_peak	CO4	CO8	7	7	-0.871528	0.383466	0.460159	ns
nucleus	max_peak	CO4	mycLCO	7	6	-1.1746	0.240156	0.360234	ns
nucleus	max_peak	CO4	ctr	7	5	-3.51387	0.000441636	0.00264982	**
nucleus	max_peak	CO8	mycLCO	7	6	-0.337261	0.73592	0.73592	ns
nucleus	max_peak	CO8	ctr	7	5	-2.71827	0.00656236	0.0196871	*
nucleus	max_peak	mycLCO	ctr	6	5	-2.31867	0.020413	0.040826	*

### Sheet: Figure 2
Figure 2. Details about statistical tests
Kruskal Wallis on delta maximum calcium peak (panel C)
compartment	.y.	n	statistic	df	p
cytosol	delta_max_peak	37	29.5398	4	6.07e-06
Dunn's test on delta maximum calcium peak (panel C)
compartment	.y.	group1	group2	n1	n2	statistic	p	p.adj	p.adj.signif
cytosol	delta_max_peak	LaCl	EGTA	6	6	0.506742	0.612336	0.612336	ns
cytosol	delta_max_peak	LaCl	none	6	12	2.86408	0.0041822	0.0104555	*
cytosol	delta_max_peak	LaCl	CPA	6	6	3.12046	0.00180567	0.00601891	**
cytosol	delta_max_peak	LaCl	VAC1	6	7	4.6498	3.3225e-06	3.3225e-05	****
cytosol	delta_max_peak	EGTA	none	6	12	2.27895	0.0226702	0.032386	*
cytosol	delta_max_peak	EGTA	CPA	6	6	2.61372	0.00895622	0.0179124	*
cytosol	delta_max_peak	EGTA	VAC1	6	7	4.12393	3.72456e-05	0.000186228	***
cytosol	delta_max_peak	none	CPA	12	6	0.739118	0.459835	0.510928	ns
cytosol	delta_max_peak	none	VAC1	12	7	2.42827	0.0151711	0.0252852	*
cytosol	delta_max_peak	CPA	VAC1	6	7	1.41155	0.158083	0.197604	ns
Kruskal Wallis on delta integral calcium (panel D)
compartment	.y.	n	statistic	df	p
nucleus	delta_integral	29	20.5237	4	0.000394
Dunn's test on delta integral calcium (panel D)
compartment	.y.	group1	group2	n1	n2	statistic	p	p.adj	p.adj.signif
nucleus	delta_integral	LaCl	EGTA	6	5	0.943902	0.34522	0.431525	ns
nucleus	delta_integral	LaCl	none	6	8	3.7875	0.000152171	0.00152171	**
nucleus	delta_integral	LaCl	CPA	6	5	1.21544	0.2242	0.320286	ns
nucleus	delta_integral	LaCl	VAC1	6	5	3.31012	0.000932553	0.00466277	**
nucleus	delta_integral	EGTA	none	5	8	2.58543	0.00972572	0.0324191	*
nucleus	delta_integral	EGTA	CPA	5	5	0.259973	0.794884	0.883205	ns
nucleus	delta_integral	EGTA	VAC1	5	5	2.26548	0.023483	0.0469661	*
nucleus	delta_integral	none	CPA	8	5	-2.29702	0.0216178	0.0469661	*
nucleus	delta_integral	none	VAC1	8	5	-0.0721037	0.942519	0.942519	ns
nucleus	delta_integral	CPA	VAC1	5	5	2.00551	0.0449086	0.0748476	ns

### Sheet: Figure 3
Figure 3. Details about statistical tests
Kruskal Wallis on maximum calcium peak (panel B, F, J)
compartment	treatment	.y.	n	statistic	df	p
nucleus	CO4	max_peak	22	5.04249	2	0.0804
nucleus	CO8	max_peak	21	0.903896	2	0.636
nucleus	mycLCO	max_peak	17	5.95556	2	0.0509
Kruskal Wallis on integral calcium concentration (panel C, G, K)
compartment	treatment	interval	.y.	n	statistic	df	p
nucleus	CO4	total	AUC	21	15.3974	2	0.000453
nucleus	CO8	total	AUC	22	1.93834	2	0.379
nucleus	mycLCO	total	AUC	18	9.40351	2	0.00908
nucleus	CO4	Phase 1	AUC	22	4.09486	2	0.129
nucleus	CO8	Phase 1	AUC	22	0.823715	2	0.662
nucleus	mycLCO	Phase 1	AUC	18	1.97661	2	0.372
nucleus	CO4	Phase 2	AUC	22	14.2955	2	0.000787
nucleus	CO8	Phase 2	AUC	22	3.28854	2	0.193
nucleus	mycLCO	Phase 2	AUC	18	10.7134	2	0.00472
Dunn's test on integral calcium concentration (panel C, G, K)
compartment	treatment	interval	.y.	group1	group2	n1	n2	statistic	p	p.adj	p.adj.signif
nucleus	CO4	total	AUC	wt	symrk	8	8	-2.90096	0.00372018	0.00558027	**
nucleus	CO4	total	AUC	wt	castor	8	5	-3.64685	0.000265477	0.000796431	***
nucleus	CO4	total	AUC	symrk	castor	8	5	-1.10254	0.270229	0.270229	ns
nucleus	CO8	total	AUC	wt	symrk	6	10	-0.93441	0.350092	0.525138	ns
nucleus	CO8	total	AUC	wt	castor	6	6	-1.37812	0.168167	0.5045	ns
nucleus	CO8	total	AUC	symrk	castor	10	6	-0.606373	0.544267	0.544267	ns
nucleus	mycLCO	total	AUC	wt	symrk	6	6	-2.91999	0.00350048	0.0105014	*
nucleus	mycLCO	total	AUC	wt	castor	6	6	-2.2711	0.0231409	0.0347114	*
nucleus	mycLCO	total	AUC	symrk	castor	6	6	0.648886	0.516412	0.516412	ns
nucleus	CO4	Phase 1	AUC	wt	symrk	8	8	-1.38598	0.165752	0.248628	ns
nucleus	CO4	Phase 1	AUC	wt	castor	8	6	-1.94852	0.0513529	0.154059	ns
nucleus	CO4	Phase 1	AUC	symrk	castor	8	6	-0.665348	0.505828	0.505828	ns
nucleus	CO8	Phase 1	AUC	wt	symrk	6	10	0.407562	0.683595	0.683595	ns
nucleus	CO8	Phase 1	AUC	wt	castor	6	6	-0.444554	0.656642	0.683595	ns
nucleus	CO8	Phase 1	AUC	symrk	castor	10	6	-0.904589	0.365683	0.683595	ns
nucleus	mycLCO	Phase 1	AUC	wt	symrk	6	6	-1.40592	0.159748	0.479245	ns
nucleus	mycLCO	Phase 1	AUC	wt	castor	6	6	-0.702959	0.482081	0.482081	ns
nucleus	mycLCO	Phase 1	AUC	symrk	castor	6	6	0.702959	0.482081	0.482081	ns
nucleus	CO4	Phase 2	AUC	wt	symrk	8	8	-3.11846	0.00181798	0.00272697	**
nucleus	CO4	Phase 2	AUC	wt	castor	8	6	-3.33862	0.000841955	0.00252587	**
nucleus	CO4	Phase 2	AUC	symrk	castor	8	6	-0.451486	0.651639	0.651639	ns
nucleus	CO8	Phase 2	AUC	wt	symrk	6	10	-1.49108	0.13594	0.203911	ns
nucleus	CO8	Phase 2	AUC	wt	castor	6	6	-1.68931	0.0911608	0.203911	ns
nucleus	CO8	Phase 2	AUC	symrk	castor	10	6	-0.397621	0.690909	0.690909	ns
nucleus	mycLCO	Phase 2	AUC	wt	symrk	6	6	-3.13628	0.00171105	0.00513316	**
nucleus	mycLCO	Phase 2	AUC	wt	castor	6	6	-2.37925	0.017348	0.026022	*
nucleus	mycLCO	Phase 2	AUC	symrk	castor	6	6	0.757033	0.44903	0.44903	ns
Kruskal Wallis on calcium width (panel D, H, L)
compartment	treatment	.y.	n	statistic	df	p
nucleus	CO4	width	22	13.6107	2	0.00111
nucleus	CO8	width	22	1.58825	2	0.452
nucleus	mycLCO	width	18	10.1871	2	0.00614
Dunn's test on calcium width (panel D, H, L)
compartment	treatment	.y.	group1	group2	n1	n2	statistic	p	p.adj	p.adj.signif
nucleus	CO4	width	wt	symrk	8	8	-3.54196	0.000397171	0.00119151	**
nucleus	CO4	width	wt	castor	8	6	-2.55446	0.0106353	0.0159529	*
nucleus	CO4	width	symrk	castor	8	6	0.724754	0.468603	0.468603	ns
nucleus	CO8	width	wt	symrk	6	10	-1.11365	0.265428	0.399401	ns
nucleus	CO8	width	wt	castor	6	6	-1.1117	0.266267	0.399401	ns
nucleus	CO8	width	symrk	castor	10	6	-0.129263	0.897149	0.897149	ns
nucleus	mycLCO	width	wt	symrk	6	6	-2.64962	0.00805832	0.0120875	*
nucleus	mycLCO	width	wt	castor	6	6	-2.86591	0.0041581	0.0120875	*
nucleus	mycLCO	width	symrk	castor	6	6	-0.216295	0.828758	0.828758	ns

### Sheet: Figure 6
Figure 6. Details about statistical tests
Kruskal Wallis on integral calcium peak (panel B, D)
compartment	treatment	interval	.y.	n	statistic	df	p
cytosol	CO4	Phase 1	AUC	20	13.1255	3	0.00437
cytosol	CO4	Phase 2	AUC	20	4.65204	3	0.199
nucleus	CO4	Phase 1	AUC	17	10.1471	3	0.0174
nucleus	CO4	Phase 2	AUC	17	1.28431	3	0.733
Dunn's test on integral calcium concentration (panel B, D)
compartment	treatment	interval	.y.	group1	group2	n1	n2	statistic	p	p.adj	p.adj.signif
cytosol	CO4	Phase 1	AUC	6	7	6	7	-0.0434031	0.96538	0.96538	ns
cytosol	CO4	Phase 1	AUC	6	8	6	4	-2.16036	0.030745	0.0461176	*
cytosol	CO4	Phase 1	AUC	6	9	6	3	-2.86855	0.0041236	0.0123708	*
cytosol	CO4	Phase 1	AUC	7	8	7	4	-2.18633	0.0287912	0.0461176	*
cytosol	CO4	Phase 1	AUC	7	9	7	3	-2.90439	0.00367964	0.0123708	*
cytosol	CO4	Phase 1	AUC	8	9	4	3	-0.829925	0.406581	0.487897	ns
cytosol	CO4	Phase 2	AUC	6	7	6	7	0.0868062	0.930826	0.930826	ns
cytosol	CO4	Phase 2	AUC	6	8	6	4	0.589188	0.555735	0.71556	ns
cytosol	CO4	Phase 2	AUC	6	9	6	3	-1.67332	0.0942643	0.188529	ns
cytosol	CO4	Phase 2	AUC	7	8	7	4	0.529728	0.5963	0.71556	ns
cytosol	CO4	Phase 2	AUC	7	9	7	3	-1.78463	0.0743216	0.188529	ns
cytosol	CO4	Phase 2	AUC	8	9	4	3	-2.04715	0.0406435	0.188529	ns
nucleus	CO4	Phase 1	AUC	6	7	4	6	1.09932	0.27163	0.407445	ns
nucleus	CO4	Phase 1	AUC	6	8	4	3	0.108034	0.913969	0.913969	ns
nucleus	CO4	Phase 1	AUC	6	9	4	4	-1.89038	0.0587074	0.126286	ns
nucleus	CO4	Phase 1	AUC	7	8	6	3	-0.886844	0.375163	0.450195	ns
nucleus	CO4	Phase 1	AUC	7	9	6	4	-3.17012	0.00152375	0.0091425	**
nucleus	CO4	Phase 1	AUC	8	9	3	4	-1.85818	0.0631429	0.126286	ns
nucleus	CO4	Phase 2	AUC	6	7	4	6	0.51131	0.609134	0.833635	ns
nucleus	CO4	Phase 2	AUC	6	8	4	3	1.08034	0.279991	0.833635	ns
nucleus	CO4	Phase 2	AUC	6	9	4	4	0.210042	0.833635	0.833635	ns
nucleus	CO4	Phase 2	AUC	7	8	6	3	0.70014	0.48384	0.833635	ns
nucleus	CO4	Phase 2	AUC	7	9	6	4	-0.28122	0.778541	0.833635	ns
nucleus	CO4	Phase 2	AUC	8	9	3	4	-0.885878	0.375683	0.833635	ns
panel E
Chitinase	Anova test (relative expression ~ treatment)
Df	Sum Sq	Mean Sq	F value	Pr(>F)
2	4.23124	2.11562	11.0722	0.00374873
9	1.71968	0.191075
Chitinase	Tukey test (relative expression ~ treatment)
	diff	lwr	upr	p adj
10-9 M CO4-ctr	-0.406194	-12248941	0.4125062	0.3879692
10-7 M CO4-ctr	1084907	0.1527761	20170384	0.0245271
10-7 M CO4-10-9 M CO4	1491101	0.5998134	23823890	0.0030003
RboHb	Anova test (relative expression ~ treatment)
Df	Sum Sq	Mean Sq	F value	Pr(>F)
2	2.44438	1.22219	10.7082	0.00326756
10	1.14136	0.114136
RboHb	Tukey test (relative expression ~ treatment)
	diff	lwr	upr	p adj
10-9 M CO4-ctr	-0.2842860	-0.90554697	0.3369749	0.4504431
10-7 M CO4-ctr	0.7464078	0.09154129	14012744	0.0266565
10-7 M CO4-10-9 M CO4	10306938	0.40943290	16519548	0.0027668
WRKY70	Anova test (relative expression ~ treatment)
Df	Sum Sq	Mean Sq	F value	Pr(>F)
2	2.21955	1.10977	3.2357	0.0824798
10	3.42978	0.342978
PRp27	Anova test (relative expression ~ treatment)
Df	Sum Sq	Mean Sq	F value	Pr(>F)
2	25.4161	12.7081	30.911	5.23256e-05
10	4.11119	0.411119
PRp27	Tukey test (relative expression ~ treatment)
	diff	lwr	upr	p adj
10-9 M CO4-ctr	1403434	0.2243476	2582520	0.0212424
10-7 M CO4-ctr	3536039	22931733	4778905	0.0000397
10-7 M CO4-10-9 M CO4	2132606	0.9535193	3311692	0.0015020
